# Loss of Fanconi anemia proteins causes a reliance on lysosomal exocytosis

**DOI:** 10.1101/2025.01.23.634631

**Authors:** Becky Xu Hua Fu, Albert Xu, Hua Li, Daniel E. Johnson, Jennifer R. Grandis, Luke A. Gilbert

## Abstract

Mutations in the FA pathway lead to a rare genetic disease that increases risk of bone marrow failure, acute myeloid leukemia, and solid tumors. FA patients have a 500 to 800-fold increase in head and neck squamous cell carcinoma compared to the general population and the treatment for these malignancies are ineffective and limited due to the deficiency in DNA damage repair. Using unbiased CRISPR-interference screening, we found the loss of FA function renders cells dependent on key exocytosis genes such as SNAP23. Further investigation revealed that loss of FA pathway function induced deficiencies in lysosomal health, dysregulation of autophagy and increased lysosomal exocytosis. The compromised cellular state caused by the loss of FA genes is accompanied with decreased lysosome abundance and increased lysosomal membrane permeabilization in cells. We found these signatures *in vitro* across multiple cell types and cell lines and in clinically relevant FA patient cancers. Our findings are the first to connect the FA pathway to lysosomal exocytosis and thus expands our understanding of FA as a disease and of induced dependencies in FA mutant cancers.
