## Supplemental tables for "Loss of Fanconi anemia proteins causes a reliance on lysosomal exocytosis": Table_S1.txt

number	gene	FD2_gamma	FD2_pvalue	WT_gamma	WT_pvalue
50	ABCB7	-2.473195929	0.002505167	-4.513253737	0.000110906
225	ACTR8	-2.610896123	0.001459753	-3.611495098	0.000117197
272	ADAMTS18	-0.403173261	0.00496496	-0.359474384	0.150930989
375	AFG3L2	-3.613245596	0.000467236	-1.239404995	0.000196903
469	AKAP17A	-0.584004322	0.003803146	-0.216784844	0.427655885
619	ANAPC4	-2.580757721	0.000116879	-1.892153784	0.000112837
667	ANKRD2	0.811236983	0.00434708	-0.08642791	0.352097419
689	ANKRD40	-0.610180998	0.004708857	0.180502464	0.269889495
716	ANLN	-2.642725515	0.000743462	-2.641446828	0.000304198
800	API5	-0.777123546	0.001476991	-0.240426099	0.157758533
837	APOL2	-0.803688131	0.001165512	0.06031957	0.709484418
874	ARCN1	-2.514948505	0.000143785	-1.471668525	0.000551913
879	ARF4	0.441922939	0.002519279	-0.312872585	0.308989662
928	ARHGDIA	-1.53555219	0.002709482	-0.029082893	0.630318308
982	ARL2	-3.175031613	0.000142311	-4.23358676	0.000112448
991	ARL6	0.436171916	0.004010684	-0.177493957	0.405934084
1070	ASB14	-0.93528922	0.000993882	-0.169510065	0.09464041
1144	ATF5	-1.283601034	0.001498802	-1.393708323	0.007226391
1220	ATP5I	-1.85886495	0.000270828	-2.782691251	0.000112448
1222	ATP5J2	-1.277156236	0.001036787	-1.601186301	0.000115196
1223	ATP5J2-PTCD1	-1.449157523	0.000993882	-1.635969404	0.000115196
1241	ATP6V1A	-1.939288681	0.000233255	-3.273802814	0.000505769
1349	BABAM1	-1.215936387	0.003013944	-0.181600029	0.302659045
1482	BGLAP	-1.448339433	0.003521339	-1.359919345	0.000325642
1542	BMS1	-2.6697129	0.00050912	-1.670457922	0.000144403
1597	BRI3	-1.029884342	0.002237676	-0.411126503	0.088170855
1662	BUB1B	-2.967727602	0.001109852	-0.799241467	0.003195403
1707	C11orf30	-1.195368655	0.00284875	-0.252587598	0.139076937
1785	C14orf178	-1.559543825	0.001951337	-0.391792244	0.534471114
1852	C17orf49	-1.505773834	0.00328859	-1.67611037	0.000121298
2029	C21orf59	-1.909762273	0.00434708	-1.08790968	0.183224542
2065	C2orf61	0.405233285	0.004010684	0.374953658	0.028909418
2075	C2orf76	-1.043034653	0.00072083	-0.349941809	0.01126045
2192	C7orf26	-1.588213697	0.000565062	-0.743555475	0.006463068
2336	CAD	-1.25812939	0.001451204	-1.195896902	0.000126398
2458	CASP8	-0.749854403	0.002598207	0.111107943	0.341727456
2459	CASP8AP2	-2.327447261	0.000566844	-1.832836367	0.002754589
2610	CCDC51	-2.333028002	0.000337406	-2.293669837	0.000111675
2887	CDCA8	-2.533529901	0.001456993	-0.901454043	0.003612191
3024	CENPA	-6.043436114	0.00011055	-6.043436114	0.000110524
3031	CENPI	-4.581889396	0.000114467	-3.466888946	0.00011129
3128	CHAF1B	-4.846319437	0.00011055	-3.761246223	0.000110524
3171	CHMP2A	-2.081181814	0.000459842	-1.478466251	0.000124249
3178	CHMP6	-1.393450413	0.003343134	-2.333028002	0.000114011
3179	CHMP7	-1.255658454	0.004500638	-0.941484755	0.103792444
3257	CIT	-1.654791295	0.001534318	-2.019955105	0.000113227
3378	CLPP	-0.893763704	0.00077865	-0.835951082	0.000145389
3388	CLSPN	-2.236774159	0.000355428	-1.898004003	0.000112837
3457	CNOT4	-0.623087797	0.004696372	-0.818373614	0.000299291
3470	CNRIP1	-0.927146615	0.002649605	-0.016969107	0.232012834
3505	COG8	-1.476326354	0.000497937	-1.862834663	0.000112061
3584	COPS6	-2.407015263	0.003417142	-1.784271257	0.000698865
3588	COPZ1	-1.153154477	0.002288982	-2.208842423	0.000442939
3674	CPSF1	-1.253529505	0.000540664	-1.421235691	0.000114011
3743	CRNKL1	-2.737011632	0.000798467	-1.184598963	0.003382432
3837	CSTF1	-1.054384446	0.001207997	-0.616797692	0.030169179
3860	CTDP1	-1.410148228	0.004683916	-0.987561045	0.005640393
3864	CTDSPL2	-1.329367827	0.002920808	-0.521146245	0.033246808
3896	CTSK	-1.010432121	0.00304461	0.321518945	0.257999626
3919	CUL5	0.592563685	0.003589142	0.170202992	0.203411811
3927	CWC15	-1.322902393	0.002945195	-2.011633928	0.000111675
3991	CYB5R3	0.508946482	0.00328859	0.324512045	0.047242863
4161	DCP1A	-1.07453986	0.001847599	-0.837797193	0.000891845
4171	DCTN2	-1.747370751	0.004289295	-2.883798886	0.010024924
4184	DDA1	-1.308087552	0.004441005	-1.140617766	0.000120467
4202	DDRGK1	-1.125001434	0.002994526	-0.839290949	0.000136276
4214	DDX23	-3.273802814	0.000114069	-0.74436142	0.00329817
4239	DDX56	-1.87277923	0.001789881	-1.912461117	0.000159869
4372	DHRS7C	-0.533735611	0.004991251	0.154518728	0.590166995
4399	DIMT1	-1.722532386	0.002547723	-1.855238826	0.00013125
4418	DKC1	-0.995420736	0.002019583	-1.62126268	0.001582694
4643	DRD3	-1.470845554	0.003280592	-0.239884121	0.291433753
4665	DSN1	-2.644490099	0.001091189	-3.494412051	0.000112061
4678	DTWD1	-1.05293195	0.003667196	-0.021915366	0.748955214
4900	EIF2B3	-4.23358676	0.000278994	-3.919606504	0.000112448
4901	EIF2B4	-4.513253737	0.000588632	-5.375568226	0.000111675
4971	ELOF1	-1.709189155	0.001464045	-1.797486835	0.000121298
5014	EMR1	0.515233163	0.004480049	-0.197652796	0.468821109
5146	ERH	-1.786415124	0.002308499	-1.135406647	0.010422649
5249	EXOSC4	-1.949778425	0.003893384	-2.737011632	0.010730095
5250	EXOSC5	-1.59147657	0.002175025	-2.680398974	0.000110906
5376	FAM150A	0.519691937	0.003738451	0.02356231	0.47008562
5472	FAM208A	-1.057669449	0.001337363	-0.640411826	0.028662974
5608	FANCE	-1.035762737	0.000291196	-0.666737363	0.000249989
5613	FANCM	-1.041775496	0.004873925	-0.932978524	0.000181701
5751	FDX1L	-2.862714867	0.001468349	-2.644490099	0.000201557
5910	FNBP1L	-0.69553931	0.003069938	-0.167171575	0.456722598
5969	FOXO3	-0.982939818	0.001584418	-0.292965845	0.041797422
6186	GAR1	-2.256451788	0.000237174	-1.792425353	0.000119642
6286	GEMIN5	-3.716480859	0.000835619	-2.992570388	0.001042624
6347	GINS1	-2.138296676	0.00130887	-2.484428409	0.000110906
6496	GNL2	-1.835934728	0.0001561	-2.371186894	0.000114404
6521	GOLGA8B	-1.260588407	0.002739881	0.235589331	0.422314433
6583	GPN3	-1.510466324	0.001048219	-0.740880035	0.027172013
6708	GRAMD1C	1.053817174	0.000899169	-0.274602787	0.88806008
6933	HAUS1	-2.264127269	0.002986252	-1.822909118	0.000173935
6937	HAUS5	-2.228486012	0.00245634	-2.762111366	0.0014423
6997	HEATR1	-2.656047859	0.003502181	-2.315874308	0.00011129
7367	HSD17B10	-2.022256554	0.000904663	-3.267427274	0.000110524
7595	IGJ	0.478749793	0.003155756	-0.001077361	0.908070049
7612	IK	-1.380360227	0.00031608	-1.069233729	0.004516594
7692	IL36G	0.498478881	0.002113985	-0.146361794	0.262639418
7747	INO80B	-1.81074943	0.000983092	-2.675937757	0.011314745
7778	INTS2	-2.187585691	0.000428585	-1.156420379	0.000129465
7779	INTS3	-0.930058092	0.002295471	-1.689979355	0.000127267
7780	INTS4	-1.785475942	0.0007275	-1.601815903	0.002950936
7990	KANSL3	-3.573605031	0.000600698	-2.806769517	0.000549987
8116	KCTD12	-0.45626369	0.003946311	0.038106783	0.885397182
8195	KIAA0895	-2.642725515	0.000743462	-2.641446828	0.000304198
8207	KIAA1109	0.433529565	0.003483119	0.313489781	0.260490864
8245	KIAA1731	-1.992413189	0.00303621	-1.40877952	0.000342921
8277	KIF23	-3.902060241	0.000199942	-2.747298701	0.000114404
8289	KIF4A	-1.698432593	0.001036787	-1.050836678	0.000240297
8573	KRTAP9-1	-0.628783899	0.004649938	-0.298754941	0.232342239
8952	LONP1	-1.902083776	0.00328859	-2.022256554	0.000118006
9122	LSM10	-3.049641869	0.000345183	-1.785475942	0.000318341
9127	LSM2	-3.111778237	0.000550147	-1.690363245	0.000123399
9130	LSM5	-2.213374016	0.004671491	-1.088277275	0.006172293
9131	LSM6	-3.761246223	0.000544355	-0.757342549	0.017942816
9288	MAK16	-2.646450718	0.000179463	-2.12659242	0.000112837
9338	MAP3K12	0.639683759	0.002762885	0.298922097	0.276903126
9487	MCM10	-1.333053905	0.002399562	-2.014680592	0.000670365
9488	MCM2	-2.770481048	0.00284875	-2.305459075	0.00011129
9502	MCPH1	-1.411355455	0.003956974	-1.310622704	0.003996958
9534	MED12	-1.40877952	0.002218709	-0.928657653	0.00141729
9580	MELK	-0.706740154	0.00255488	0.123649263	0.113249921
9701	MIEF1	-1.281010902	0.000822915	-0.858100263	0.000175699
9723	MIS18A	-3.919606504	0.000111323	-3.902060241	0.000110524
9893	MRGBP	-0.847407249	0.002620122	-0.987919918	0.000121298
9928	MRPL22	-2.088456284	0.000135621	-3.002596863	0.000110524
9936	MRPL33	-1.330055795	0.00275447	-3.511208354	0.000571522
9937	MRPL34	-2.64075779	0.000127896	-2.170028452	0.000114404
9938	MRPL35	-1.832836367	0.000409739	-2.191913458	0.011899031
9942	MRPL39	-1.794048831	0.003956974	-1.757620609	0.009361329
9961	MRPS10	-0.736544782	0.002896606	-1.182256984	0.01070417
9968	MRPS18A	-1.264517817	0.00434708	-1.866698402	0.003996958
9972	MRPS21	-2.762111366	0.000230164	-4.581889396	0.000118413
9974	MRPS23	-0.807279451	0.001847599	-2.19086621	0.000400044
9976	MRPS25	-1.563743161	0.001200818	-1.684352879	0.000121715
9982	MRPS33	-1.586791424	0.000152409	-1.854874529	0.000111675
9989	MRPS9	-2.470277993	0.000158246	-3.283440502	0.000110524
10173	MYBBP1A	-1.519771081	0.00130887	-1.541636842	0.000162046
10175	MYBL2	-3.511208354	0.000955519	-2.178072693	0.000112061
10342	NARFL	-1.49913029	0.000630615	-2.089316628	0.000154549
10382	NCAPG	-2.261161372	0.000306901	-1.482123875	0.000118006
10450	NDUFA8	-1.371171698	0.001293451	-1.282822602	0.000131699
10732	NOP10	-1.685329649	0.004039937	-2.051393705	0.000661177
10735	NOP2	-3.246212002	0.000183146	-2.770481048	0.00163379
10874	NSD1	-1.44942118	0.000644547	-0.736415401	0.022311592
10881	NSMCE1	-2.12659242	0.002612799	-2.967727602	0.005582316
10981	NUP62	-2.686487415	0.00304461	-3.175031613	0.000143913
10984	NUP88	-2.525924839	0.002218709	-1.103998761	0.00064093
10985	NUP93	-4.297913472	0.000133305	-0.809686571	0.229800975
10994	NUTM1	-1.685329649	0.004039937	-2.051393705	0.000661177
11002	NXF3	-1.331256861	0.002244031	-0.15361063	0.832449993
11258	OR2W3	-1.027436219	0.003190692	-0.636740904	0.025342955
11554	OXA1L	-3.262234573	0.000396755	-3.143914	0.007989518
11725	PAXBP1	-0.876378122	0.004393815	-0.897154065	0.072335741
11860	PDCD11	-2.945937662	0.000300921	-2.643315164	0.000117197
12001	PFDN2	-3.594886698	0.00011055	-4.297913472	0.000551913
12031	PGD	-2.918271065	0.000752698	-2.610896123	0.000698865
12034	PGK1	-1.952173716	0.0005942	-1.783903162	0.000114011
12058	PHB	-1.357769058	0.000885572	-1.949778425	0.00013215
12059	PHB2	-2.336936469	0.000344062	-1.534227808	0.000124676
12332	PLEKHJ1	-1.300309313	0.00042448	-0.755031677	0.06429913
12347	PLK1	-1.183211734	0.000912961	-1.073722611	0.00060425
12360	PLRG1	-2.718569245	0.001106135	-0.81123822	0.012390683
12388	PMF1-BGLAP	-1.448339433	0.003521339	-1.359919345	0.000325642
12447	POLA2	-1.75316951	0.00206629	-1.335574914	0.000127267
12450	POLD2	-2.243589438	0.00330668	-2.321770554	0.000111675
12475	POLR2C	-1.504166404	0.002986252	-0.83000075	0.025638925
12476	POLR2D	-2.883798886	0.003826244	-0.697266728	0.173474353
12480	POLR2H	-5.375568226	0.00440557	-0.718460388	0.003464025
12512	POP1	-2.04006954	0.000626687	-2.646450718	0.002870913
12547	PPAN-P2RY11	-1.778979588	0.001645567	-2.137673888	0.000112061
12609	PPP1R12A	-1.548618949	0.001874396	-0.365091604	0.00850237
12647	PPP2CA	-1.635969404	0.002922053	-1.17918897	0.00118127
12649	PPP2R1A	-2.895969898	0.001963928	-1.183211734	0.000845895
12731	PREB	-3.611495098	0.002533465	-1.981512747	0.001605734
12749	PRIM1	-4.011334781	0.000113278	-1.899800875	0.000125104
12827	PRPF19	-2.534904124	0.000201293	-1.609943753	0.001429745
12937	PSMA1	-1.784271257	0.004708857	-1.641755931	0.000120467
12948	PSMB2	-3.061280437	0.000758285	-1.309034576	0.015176063
12971	PSMD4	-2.842638669	0.00070101	-3.516189192	0.000111675
12973	PSMD6	-2.909581213	0.000554483	-1.449157523	0.000567549
12985	PSMG4	-2.307224114	0.001176002	-3.676718777	0.001929208
13255	RABGGTB	0.403568146	0.004536766	-0.112419131	0.786080172
13413	RBM17	-1.095380111	0.001084655	-2.312766737	0.0002935
13415	RBM19	-2.091332756	0.000711958	-2.434035093	0.002324561
13420	RBM25	-0.737360424	0.00284875	-0.435203798	0.139076937
13431	RBM42	-0.699718675	0.003678063	-1.736294174	0.000112061
13474	RCL1	-2.099827117	0.000473231	-2.880549071	0.000113227
13544	RFC4	-2.160935876	0.000205395	-2.579572663	0.000110906
13804	RNF41	0.463220628	0.002250403	0.170629753	0.511440802
13890	RPL31	-2.650599835	0.004153442	-1.038012414	0.047619885
13922	RPP25L	-4.612345358	0.000110936	-3.830649902	0.000110524
13942	RPS19	-1.584760248	0.002896606	-2.441041072	0.175042499
13994	RRM1	-1.696032052	0.000473231	-0.775856111	0.31862922
14006	RRP9	-3.232961009	0.000293117	-2.816214259	0.004698829
14070	RUVBL1	-2.747298701	0.000282696	-0.526841207	0.042863049
14483	SF3A2	-1.884356173	0.003188752	-0.619535414	0.001045742
14531	SGOL1	-2.432662668	0.000342944	-2.588610673	0.000111675
14608	SHOC2	-0.635688017	0.002786066	-0.793189049	0.000897249
14673	SKA1	-2.218761954	0.000151888	-0.680566959	0.007171884
14703	SLC10A7	-1.201123421	0.003217124	-0.204799844	0.172134986
14713	SLC12A8	-0.726648079	0.004488654	0.199130383	0.143406467
14952	SLC39A10	-3.961581516	0.000189443	-0.659382281	0.011506613
15135	SMARCE1	-1.191989968	0.00094974	-0.444884969	0.037352577
15136	SMC1A	-1.649705058	0.000356584	-2.24127629	0.000133969
15142	SMC6	-1.790126456	0.000976002	-1.344528819	0.046403737
15215	SNAP23	-2.664857404	0.003738451	-1.915801073	0.208855243
15241	SNRNP40	-1.462553287	0.003978379	-0.803688131	0.004160113
15247	SNRPB2	-1.728955291	0.000866888	-1.345694231	0.000124249
15271	SNX15	-3.642387797	0.000139407	-3.393086419	0.000112837
15305	SOD1	-2.300635168	0.00035084	-2.340232157	0.000121715
15424	SPC24	-2.471002248	0.000685872	-1.639323451	0.00061483
15425	SPC25	-2.452048016	0.001091189	-1.231754151	0.038586883
15543	SRBD1	-2.129905926	0.000117693	-3.328023841	0.000110524
15556	SRFBP1	-1.217118559	0.003217124	-1.218984104	0.00043046
15618	SSR2	-0.568411515	0.002036983	-0.390674531	0.0666413
15621	SSRP1	-2.065400194	0.001078156	-1.350913273	0.004029117
15779	STX4	-1.62646817	0.003086929	-0.875744545	0.147367229
15804	SUGT1	-0.885330672	0.001561461	-1.204455884	0.000211176
15835	SUPT5H	-4.857709837	0.000139407	-2.90136987	0.000112061
15880	SYMPK	-2.013149805	0.000165981	-1.801625015	0.000126398
15996	TANGO6	-3.267427274	0.002844357	-3.961581516	0.000548067
16048	TAZ	-1.418346036	0.003589142	-0.870988052	0.000214715
16092	TBCE	-2.816214259	0.001655166	-3.594886698	0.025676004
16278	TFB1M	-1.670457922	0.000658765	-2.514948505	0.000134888
16295	TFPT	-1.07628812	0.003851508	-0.567792076	0.016297685
16411	TIMMDC1	-1.064491933	0.004573155	-0.67799189	0.001524207
16499	TMCO6	-0.844259025	0.001863634	-1.100866435	0.000130801
16724	TMEM61	0.678402468	0.000970109	0.180594183	0.825879629
16907	TOPBP1	-0.936247845	0.001476991	-1.643133777	0.000241887
16993	TRAIP	-1.83986889	0.000431342	-1.221974478	0.001454957
17027	TREX2	-1.640176687	0.001380377	-2.15510195	0.000112448
17112	TRIP13	-1.323545683	0.003492638	-1.040246746	0.00026262
17244	TTC1	-2.112658776	0.000172891	-2.909581213	0.00011129
17333	TUBG1	-1.998524831	0.001836979	-2.364246297	0.004649593
17359	TWISTNB	-1.761525279	0.000764393	-3.402523025	0.001048869
17403	UBA1	-2.319148628	0.000798044	-1.62646817	0.000121715
17417	UBAP2L	-0.968231313	0.001570607	-0.426834935	0.035542919
17433	UBE2F	0.458018585	0.003343134	0.007529636	0.767346595
17611	URI1	-0.835843932	0.002505167	-1.157033913	0.000734042
17613	UROC1	-0.450903883	0.004912754	0.120394233	0.906066211
17656	USP39	-3.466888946	0.000147279	-1.060447426	0.084616897
17712	VARS	-1.822909118	0.001012065	-2.471002248	0.000647614
17713	VARS2	-1.827811149	0.003225979	-4.192678205	0.000110906
17780	VPS13D	-1.514864581	0.000762041	-2.797104227	0.001234782
17805	VPS72	-2.391484151	0.004784403	-2.129905926	0.002247572
17887	WDR3	-1.981512747	0.001018194	-2.945937662	0.001591873
17898	WDR44	-0.446834822	0.004209566	-0.286181208	0.024473044
17925	WDR75	-1.351769338	0.003445277	-2.407015263	0.00917907
18000	WRAP53	-1.129426681	0.001821155	-0.553954047	0.000541905
18193	ZC3H8	-3.676718777	0.000976002	-3.716480859	0.000220493
18322	ZMAT5	-3.216411173	0.000563286	-3.079890015	0.001765709
18390	ZNF207	-1.700311424	0.001912511	-1.948786836	0.000479398
18660	ZNF611	-0.867374684	0.004370391	0.209071747	0.250973025
18751	ZNF730	-0.454889046	0.004671491	-0.037201795	0.710111942
18849	ZNHIT6	-0.604957339	0.003255319	-0.751360948	0.001715006
18895	ZW10	-1.553958091	0.003708145	-1.001994487	0.000276752
