## Supplemental tables for "Loss of Fanconi anemia proteins causes a reliance on lysosomal exocytosis": Table_S3.txt

#	gene	FD2_gamma	FD2_pval	WT_gamma	WT_pval
272	ADAMTS18	-0.403173261	0.00496496	-0.359474384	0.150930989
469	AKAP17A	-0.584004322	0.003803146	-0.216784844	0.427655885
667	ANKRD2	0.811236983	0.00434708	-0.08642791	0.352097419
689	ANKRD40	-0.610180998	0.004708857	0.180502464	0.269889495
800	API5	-0.777123546	0.001476991	-0.240426099	0.157758533
837	APOL2	-0.803688131	0.001165512	0.06031957	0.709484418
928	ARHGDIA	-1.53555219	0.002709482	-0.029082893	0.630318308
991	ARL6	0.436171916	0.004010684	-0.177493957	0.405934084
1070	ASB14	-0.93528922	0.000993882	-0.169510065	0.09464041
1144	ATF5	-1.283601034	0.001498802	-1.393708323	0.007226391
1220	ATP5I	-1.85886495	0.000270828	-2.782691251	0.000112448
1222	ATP5J2	-1.277156236	0.001036787	-1.601186301	0.000115196
1223	ATP5J2-PTCD1	-1.449157523	0.000993882	-1.635969404	0.000115196
1349	BABAM1	-1.215936387	0.003013944	-0.181600029	0.302659045
1482	BGLAP	-1.448339433	0.003521339	-1.359919345	0.000325642
1597	BRI3	-1.029884342	0.002237676	-0.411126503	0.088170855
1707	C11orf30	-1.195368655	0.00284875	-0.252587598	0.139076937
1785	C14orf178	-1.559543825	0.001951337	-0.391792244	0.534471114
1852	C17orf49	-1.505773834	0.00328859	-1.67611037	0.000121298
2029	C21orf59	-1.909762273	0.00434708	-1.08790968	0.183224542
2065	C2orf61	0.405233285	0.004010684	0.374953658	0.028909418
2075	C2orf76	-1.043034653	0.00072083	-0.349941809	0.01126045
2336	CAD	-1.25812939	0.001451204	-1.195896902	0.000126398
2458	CASP8	-0.749854403	0.002598207	0.111107943	0.341727456
2459	CASP8AP2	-2.327447261	0.000566844	-1.832836367	0.002754589
2610	CCDC51	-2.333028002	0.000337406	-2.293669837	0.000111675
3257	CIT	-1.654791295	0.001534318	-2.019955105	0.000113227
3378	CLPP	-0.893763704	0.00077865	-0.835951082	0.000145389
3457	CNOT4	-0.623087797	0.004696372	-0.818373614	0.000299291
3470	CNRIP1	-0.927146615	0.002649605	-0.016969107	0.232012834
3864	CTDSPL2	-1.329367827	0.002920808	-0.521146245	0.033246808
3896	CTSK	-1.010432121	0.00304461	0.321518945	0.257999626
3919	CUL5	0.592563685	0.003589142	0.170202992	0.203411811
3927	CWC15	-1.322902393	0.002945195	-2.011633928	0.000111675
3991	CYB5R3	0.508946482	0.00328859	0.324512045	0.047242863
4161	DCP1A	-1.07453986	0.001847599	-0.837797193	0.000891845
4184	DDA1	-1.308087552	0.004441005	-1.140617766	0.000120467
4202	DDRGK1	-1.125001434	0.002994526	-0.839290949	0.000136276
4372	DHRS7C	-0.533735611	0.004991251	0.154518728	0.590166995
4643	DRD3	-1.470845554	0.003280592	-0.239884121	0.291433753
4678	DTWD1	-1.05293195	0.003667196	-0.021915366	0.748955214
4971	ELOF1	-1.709189155	0.001464045	-1.797486835	0.000121298
5014	EMR1	0.515233163	0.004480049	-0.197652796	0.468821109
5376	FAM150A	0.519691937	0.003738451	0.02356231	0.47008562
5472	FAM208A	-1.057669449	0.001337363	-0.640411826	0.028662974
5608	FANCE	-1.035762737	0.000291196	-0.666737363	0.000249989
5613	FANCM	-1.041775496	0.004873925	-0.932978524	0.000181701
5751	FDX1L	-2.862714867	0.001468349	-2.644490099	0.000201557
5910	FNBP1L	-0.69553931	0.003069938	-0.167171575	0.456722598
5969	FOXO3	-0.982939818	0.001584418	-0.292965845	0.041797422
6521	GOLGA8B	-1.260588407	0.002739881	0.235589331	0.422314433
6708	GRAMD1C	1.053817174	0.000899169	-0.274602787	0.88806008
7595	IGJ	0.478749793	0.003155756	-0.001077361	0.908070049
7692	IL36G	0.498478881	0.002113985	-0.146361794	0.262639418
8116	KCTD12	-0.45626369	0.003946311	0.038106783	0.885397182
8195	KIAA0895	-2.642725515	0.000743462	-2.641446828	0.000304198
8207	KIAA1109	0.433529565	0.003483119	0.313489781	0.260490864
8245	KIAA1731	-1.992413189	0.00303621	-1.40877952	0.000342921
8573	KRTAP9-1	-0.628783899	0.004649938	-0.298754941	0.232342239
9338	MAP3K12	0.639683759	0.002762885	0.298922097	0.276903126
9487	MCM10	-1.333053905	0.002399562	-2.014680592	0.000670365
9502	MCPH1	-1.411355455	0.003956974	-1.310622704	0.003996958
9580	MELK	-0.706740154	0.00255488	0.123649263	0.113249921
9701	MIEF1	-1.281010902	0.000822915	-0.858100263	0.000175699
9928	MRPL22	-2.088456284	0.000135621	-3.002596863	0.000110524
9982	MRPS33	-1.586791424	0.000152409	-1.854874529	0.000111675
10342	NARFL	-1.49913029	0.000630615	-2.089316628	0.000154549
10874	NSD1	-1.44942118	0.000644547	-0.736415401	0.022311592
10994	NUTM1	-1.685329649	0.004039937	-2.051393705	0.000661177
11002	NXF3	-1.331256861	0.002244031	-0.15361063	0.832449993
11258	OR2W3	-1.027436219	0.003190692	-0.636740904	0.025342955
11554	OXA1L	-3.262234573	0.000396755	-3.143914	0.007989518
12332	PLEKHJ1	-1.300309313	0.00042448	-0.755031677	0.06429913
12388	PMF1-BGLAP	-1.448339433	0.003521339	-1.359919345	0.000325642
12547	PPAN-P2RY11	-1.778979588	0.001645567	-2.137673888	0.000112061
13804	RNF41	0.463220628	0.002250403	0.170629753	0.511440802
13922	RPP25L	-4.612345358	0.000110936	-3.830649902	0.000110524
14531	SGOL1	-2.432662668	0.000342944	-2.588610673	0.000111675
14608	SHOC2	-0.635688017	0.002786066	-0.793189049	0.000897249
14703	SLC10A7	-1.201123421	0.003217124	-0.204799844	0.172134986
14713	SLC12A8	-0.726648079	0.004488654	0.199130383	0.143406467
15215	SNAP23	-2.664857404	0.003738451	-1.915801073	0.208855243
15247	SNRPB2	-1.728955291	0.000866888	-1.345694231	0.000124249
15271	SNX15	-3.642387797	0.000139407	-3.393086419	0.000112837
15618	SSR2	-0.568411515	0.002036983	-0.390674531	0.0666413
15779	STX4	-1.62646817	0.003086929	-0.875744545	0.147367229
16048	TAZ	-1.418346036	0.003589142	-0.870988052	0.000214715
16278	TFB1M	-1.670457922	0.000658765	-2.514948505	0.000134888
16295	TFPT	-1.07628812	0.003851508	-0.567792076	0.016297685
16411	TIMMDC1	-1.064491933	0.004573155	-0.67799189	0.001524207
16499	TMCO6	-0.844259025	0.001863634	-1.100866435	0.000130801
16724	TMEM61	0.678402468	0.000970109	0.180594183	0.825879629
17027	TREX2	-1.640176687	0.001380377	-2.15510195	0.000112448
17112	TRIP13	-1.323545683	0.003492638	-1.040246746	0.00026262
17417	UBAP2L	-0.968231313	0.001570607	-0.426834935	0.035542919
17433	UBE2F	0.458018585	0.003343134	0.007529636	0.767346595
17613	UROC1	-0.450903883	0.004912754	0.120394233	0.906066211
17898	WDR44	-0.446834822	0.004209566	-0.286181208	0.024473044
18000	WRAP53	-1.129426681	0.001821155	-0.553954047	0.000541905
18660	ZNF611	-0.867374684	0.004370391	0.209071747	0.250973025
18751	ZNF730	-0.454889046	0.004671491	-0.037201795	0.710111942
