## Supplemental tables for "Loss of Fanconi anemia proteins causes a reliance on lysosomal exocytosis": Table_S10_CellLines.xlsx

### Sheet: Sheet1
Cell line	origin	media	descripiton
FaDu	ATCC	RPMI	dCas9-Krab
FaDu FANCD2-KO	homemade derived from FaDu	RPMI	dCas9-Krab
FaDu FANCA-KO	FARF	RPMI
FaDu FANCA-KO + Tg	FARF	RPMI	FaDu FANCA-KO with lenti integrated WT FANCA transgene
Cal33	FARF	DMEM	dCas9-Krab
Cal33 FANCA-KO	FARF	DMEM	dCas9-Krab
UM-SCC-01	FARF	DMEM	dCas9-Krab
UM-SCC-01 FANCA-KO	FARF	DMEM
UM-SCC-01 FANCA-KO+Tg	FARF	DMEM	UM-SCC-01 FANCA-KO with lenti integrated WT FANCA transgene
RPE-1	ATCC	DMEM	dCas9-Krab
LN229	ATCC	DMEM	dCas9-Krab
LN18	ATCC	DMEM	dCas9-Krab
