## Supplemental tables for "Loss of Fanconi anemia proteins causes a reliance on lysosomal exocytosis": Table_S11_Antibodies.xlsx

### Sheet: Sheet1
Antibody	Vendor+Catalog#	Extra_Info
FANCD2	Cell Signaling D5L5X
4E-BP1	Cell Signaling 9644s
phospo 4E-BP1	Cell Signaling 2855s	p-4e-bp1 t37/46 236b4
GAPDH (rabbit)	Cell Signaling 2118L	GAPDH (14C10) Rabbit mAb
GAPDH (mouse)	Cell Signaling 14c10
FANCA	Cell Signaling D1L2Z	FANCA (D1L2Z)
LAMP1 H4A3	Santa Cruz Biotechnology Sc-20011	Surface flow assay
TFEB	Cell Signaling D2O7D
LAMP1 (rabbit)	Cell Signaling D5C2P	Western blotting
Galectin-3	BD Biosciences 556904	Western blotting
